# Aligning terrestrial eDNA sampling and analytical choices to effectively capture both rare species and compositional variation in grassland plant communities

**DOI:** 10.64898/2026.01.27.702028

**Authors:** Jan Plue, Mats Töpel

## Abstract

Vascular plants are a major component of terrestrial diversity, yet they are overrepresented among the world’s threatened species. To effectively manage this biodiversity crisis, data with high spatiotemporal resolution are crucial, yet often lacking for plants. Molecular assays of environmental DNA (eDNA) are capable of rapid detection of biodiversity by analyzing the collection of DNA molecules retrieved from environmental samples such as soil cores. Specifically, metabarcoding may soon generate broad-scale longitudinal plant community data, yet much methodological work on sampling strategies and analytical choices remains if soil-based metabarcoding is to become a reliable tool for monitoring both rare, target species as well as compositional changes in plant communities. Therefore, this dual-purpose study in seven Swedish semi-natural grasslands investigated if eDNA metabarcoding community data can independently 1) inform on the presence of a rare, small-statured grassland specialist (*Gentianella campestris*) and 2) simultaneously infer community compositional change. Using metabarcoding of the matK gene from the chloroplast genome, we demonstrate that eDNA metabarcoding effectively identifies a rare species in a highly taxonomically diverse habitat, uncovering *G. campestris* DNA in 31% of soil cores. Evidence suggests the eDNA signal reflects recent spatio-temporal population dynamics at fine spatial scales. Although the entire plant community was not uncovered, molecular community data proved a representative subset, effectively capturing changes in community diversity and composition at plot sizes commonly used for plant surveys. Choices surrounding relative read abundance filtering had significant bearing on eDNA’s discriminating power: filtering may conservatively remove true observations of a rare species, while filtering highly localized plot noise led to more robust patterns emerging in species richness and plant composition turn-over. Given careful alignment of study goals and sampling strategies, soil-based eDNA metabarcoding may already provide a stand-alone tool for generating reliable, scalable and observer-independent longitudinal data for monitoring changes in terrestrial plant communities.
