## Supplementary material for "Aligning terrestrial eDNA sampling and analytical choices to effectively capture both rare species and compositional variation in grassland plant communities": Dataset S1

### Sheet: Sheet1
Site	SampleID	Area [m2]	Management	N	E	Last seen [yr]	eDNA	Found by eDNA (RRA corrected)	Population size	2021 Population density	2022 Population density	Distance [m]
Svartkärret	1	5048	Mowing	59.7214	18.3332	2021	0	0	86	0	0	88
Svartkärret	2	5048	Mowing	59.7217	18.3338	2021	1	0	86	0	0	45
Svartkärret	3	5048	Mowing	59.7221	18.3337	2021	0	0	86	0	0	5
Svartkärret	4	5048	Mowing	59.7222	18.334	2021	0	0	86	4	5	1
Svartkärret	5	5048	Mowing	59.7223	18.3341	2021	1	0	86	2	0	1
Svartkärret	6	5048	Mowing	59.7225	18.3342	2021	0	0	86	2	0	2
Svartkärret	7	5048	Mowing	59.7225	18.334	2021	1	0	86	32	11	0.1
Svartkärret	8	5048	Mowing	59.7224	18.3341	2021	1	1	86	19	3	0.1
Svartkärret	9	5048	Mowing	59.7225	18.3341	2021	1	1	86	22	5	0.1
Östra Syninge	10	50423	Grazing	59.7563	18.5126	2020	0	0	1	0	0	106
Östra Syninge	11	50423	Grazing	59.7561	18.5115	2020	0	0	1	0	0	93
Östra Syninge	12	50423	Grazing	59.7554	18.5109	2020	0	0	1	0	0	82
Östra Syninge	13	50423	Grazing	59.7553	18.5117	2020	1	0	1	0	0	35
Östra Syninge	14	50423	Grazing	59.7556	18.5124	2020	0	0	1	0	0	23
Östra Syninge	15	50423	Grazing	59.7552	18.5124	2020	0	0	1	0	0	24
Östra Syninge	16	50423	Grazing	59.7554	18.5123	2020	1	1	1	0	0	0.1
Östra Syninge	17	50423	Grazing	59.7554	18.5124	2020	0	0	1	0	0	3
Östra Syninge	18	50423	Grazing	59.7554	18.5123	2020	0	0	1	0	0	5
Snedbacken	19	29386	Grazing	59.687	18.074	2021	0	0	1	0	0	79
Snedbacken	20	29386	Grazing	59.6867	18.0723	2021	0	0	1	0	0	166
Snedbacken	21	29386	Grazing	59.6875	18.0728	2021	0	0	1	0	0	80
Snedbacken	22	29386	Grazing	59.6875	18.0738	2021	0	0	1	0	0	49
Snedbacken	23	29386	Grazing	59.6879	18.074	2021	0	0	1	2	8	0.1
Snedbacken	24	29386	Grazing	59.6879	18.0739	2021	1	0	1	2	0	1
Snedbacken	25	29386	Grazing	59.6879	18.074	2021	0	0	1	0	1	2.5
Snedbacken	26	29386	Grazing	59.688	18.0739	2021	0	0	1	0	0	14
Snedbacken	27	29386	Grazing	59.6886	18.074	2021	0	0	1	0	0	79
Åckelsta	28	14045	Grazing	59.6955	18.0636	2005	0	0	0	0	0	62
Åckelsta	29	14045	Grazing	59.6951	18.0635	2005	1	0	0	0	0	25
Åckelsta	30	14045	Grazing	59.6945	18.0635	2005	0	0	0	0	0	53
Åckelsta	31	14045	Grazing	59.6948	18.0637	2005	0	0	0	0	0	34
Åckelsta	32	14045	Grazing	59.6947	18.0629	2005	0	0	0	0	0	34
Åckelsta	33	14045	Grazing	59.6948	18.0616	2005	0	0	0	0	0	95
Åckelsta	34	14045	Grazing	59.6949	18.0634	2005	0	0	0	0	0	10
Åckelsta	35	14045	Grazing	59.6949	18.0633	2005	1	0	0	0	0	7
Åckelsta	36	14045	Grazing	59.6949	18.0632	2005	0	0	0	0	0	4
Bygget	37	42131	Grazing	59.7988	18.2487	2021	0	0	344	0	0	53
Bygget	38	42131	Grazing	59.7981	18.2488	2021	0	0	344	0	0	74
Bygget	39	42131	Grazing	59.7986	18.2478	2021	0	0	344	0	6	3
Bygget	40	42131	Grazing	59.7986	18.2475	2021	1	1	344	0	0	14
Bygget	41	42131	Grazing	59.7987	18.2476	2021	1	1	344	10	15	0.1
Bygget	42	42131	Grazing	59.7987	18.2476	2021	1	1	344	10	19	0.1
Bygget	43	42131	Grazing	59.7987	18.2476	2021	1	0	344	2	0	2
Bygget	44	42131	Grazing	59.7988	18.2475	2021	1	1	344	3	0	1
Bygget	45	42131	Grazing	59.799	18.247	2021	1	1	344	0	0	35
Karlbergs Äng	46	15433	Mowing	59.8182	18.2449	2021	1	1	95	0	0	5
Karlbergs Äng	47	15433	Mowing	59.8182	18.245	2021	1	1	95	0	0	3
Karlbergs Äng	48	15433	Mowing	59.8182	18.2449	2021	1	1	95	0	0	3
Karlbergs Äng	49	15433	Mowing	59.8182	18.2446	2021	0	0	96	0	0	16
Karlbergs Äng	50	15433	Mowing	59.818	18.2447	2021	0	0	96	0	0	26
Karlbergs Äng	51	15433	Mowing	59.8175	18.2447	2021	0	0	96	0	0	71
Karlbergs Äng	52	15433	Mowing	59.8183	18.2448	2021	1	0	96	0	0	21
Karlbergs Äng	53	15433	Mowing	59.8186	18.2445	2021	0	0	96	0	0	57
Karlbergs Äng	54	15433	Mowing	59.8185	18.2436	2021	0	0	96	0	0	84
Målsjön	55	12717	Grazing	59.7936	18.2494	2021	0	0	49	0	3	1.5
Målsjön	56	12717	Grazing	59.7936	18.2494	2021	0	0	49	0	3	1.5
Målsjön	57	12717	Grazing	59.7936	18.2494	2021	0	0	49	0	5	2
Målsjön	58	12717	Grazing	59.7937	18.2491	2021	0	0	49	0	0	16
Målsjön	59	12717	Grazing	59.7938	18.2492	2021	0	0	49	0	0	23
Målsjön	60	12717	Grazing	59.7939	18.2495	2021	0	0	49	0	0	28
Målsjön	61	12717	Grazing	59.794	18.2504	2021	0	0	49	0	0	71
Målsjön	62	12717	Grazing	59.7938	18.2508	2021	0	0	49	0	0	80
Målsjön	63	12717	Grazing	59.7932	18.2491	2021	0	0	49	0	0	46
